# Combining feature selection and shape analysis uncovers precise rules for miRNA regulation in Huntington’s disease mice

**DOI:** 10.1101/2020.01.24.918540

**Authors:** Lucile Mégret, Satish Sasidharan Nair, Julia Dancourt, Jeff Aaronson, Jim Rosinski, Christian Neri

## Abstract

**Background:** MicroRNA (miRNA) regulation is associated with several diseases, including neurodegenerative diseases. Several approaches can be used for modeling miRNA regulation. However, their precision may be limited for analyzing multidimensional data. Here, we addressed this question by integrating shape analysis and feature selection into miRAMINT, a methodology that we used for analyzing multidimensional RNA-seq and proteomic data from a knock-in mouse model (Hdh mice) of Huntington’s disease (HD), a disease caused by CAG repeat expansion in huntingtin (htt). This dataset covers 6 CAG repeat alleles and 3 age points in the striatum and cortex of Hdh mice.

**Results:** Remarkably, compared to previous analyzes of this multidimensional dataset, the miRAMINT approach retained only 31 explanatory striatal miRNA-mRNA pairs that are precisely associated with the shape of CAG repeat dependence over time, among which 5 pairs with a strong change of target expression levels. Several of these pairs were previously associated with neuronal homeostasis or HD pathogenesis, or both. Such miRNA-mRNA pairs were not detected in cortex.

**Conclusions:** These data suggest that miRNA regulation has a limited global role in HD while providing accurately-selected miRNA-target pairs to study how the brain may compute molecular responses to HD over time. These data also provide a methodological framework for researchers to explore how shape analysis can enhance multidimensional data analytics in biology and disease.
