## Supplementary material for "Combining feature selection and shape analysis uncovers precise rules for miRNA regulation in Huntington’s disease mice": Table S3

### Sheet: Striatum
Striatum
miRNA	gene	Number of databases (binding site)	Target gene positively correlated with proteins	LFC max of the targets	miRNA associatd with the polyQ length by Langfelder
Mir132	2310030G06Rik	2	NA	0.29188950	TRUE
Mir3102	9130023H24Rik	2	NA	0.23722710	TRUE
Mir378b	9130023H24Rik	1	NA	0.23722710	TRUE
Mir20b	Ahrr	1	NA	0.36438470	TRUE
Mir133b	Alg9	1	FALSE	0.19557250	TRUE
Mir133b	C87436	1	NA	0.15281730	TRUE
Mir132	Gmps	1	TRUE	0.15515880	TRUE
Mir378b	Gmps	1	TRUE	0.15515880	TRUE
Mir378b	Gtpbp8	1	FALSE	0.17442130	TRUE
Mir132	Ifnlr1	1	NA	0.63883190	TRUE
Mir187	Il12rb1	1	NA	0.72231360	TRUE
Mir363	Il12rb1	1	NA	0.72231360	TRUE
Mir132	Larp1b	1	FALSE	0.25670020	TRUE
Mir299b	Larp1b	1	FALSE	0.25670020	FALSE
Mir3102	Larp1b	1	FALSE	0.25670020	TRUE
Mir132	Pafah1b1	1	FALSE	0.11620610	TRUE
Mir363	Rfx6	1	NA	0.20296820	TRUE
Mir3102	Rpp40	1	TRUE	0.32167350	TRUE
Mir378b	Rpp40	2	TRUE	0.32167350	TRUE
Mir484	Rpp40	1	TRUE	0.32167350	TRUE
Mir133b	Snx7	1	TRUE	0.27978180	TRUE
Mir363	Tpx2	1	NA	0.55190890	TRUE
Mir484	Tpx2	2	NA	0.55190890	TRUE
Mir132	Trim26	1	TREND	0.17472740	TRUE
Mir378b	Usp22	1	FALSE	0.08249844	TRUE
Mir484	Usp22	1	FALSE	0.08249844	TRUE
Mir1b	Vax2	1	NA	0.20551320	FALSE
Mir139	Zfp189	1	NA	0.19401270	TRUE
Mir1247	A330050F15Rik	1	NA	0.32257170	TRUE
Mir222	A330050F15Rik	1	NA	0.32257170	TRUE
Mir673	A330050F15Rik	1	NA	0.32257170	TRUE

### Sheet: Cortex
Cortex
miRNA	gene	Number of databases (binding site)	LFC max of the targets	Part of miRNA modules in Langfelder et al. 2018 (reference #3)
Mir100	Cdh9	1	0.09437829	FALSE
Mir100	Prtg	1	0.14772160	FALSE
Mir10a	Prtg	2	0.14772160	FALSE
Mir10b	Prtg	1	0.14772160	FALSE
Mir152	Prtg	1	0.14772160	FALSE
Mir322	Prtg	2	0.14772160	FALSE
Mir679	Prtg	1	0.14772160	FALSE
Mir10a	Tnfrsf11a	1	0.17416470	FALSE
Mir679	Tnfrsf11a	1	0.17416470	FALSE
